# The influence of biotic and abiotic drivers on arthropod co-occurrence network topology in native forest remnants in the Azores

**DOI:** 10.1101/2022.04.11.487852

**Authors:** Gabor Pozsgai, Pedro Cardoso, François Rigal, Mário Boieiro, Rosalina Gabriel, Eduardo Brito de Azevedo, Paulo A. V. Borges

**Affiliations:** Ce3C - Centre for Ecology, Evolution and Environmental Changes, Azorean Biodiversity Group, CHANGE – Global Change and Sustainability Institute, University of the Azores, Faculty of Agricultural Sciences and Environment, Rua Capitão João D’ Ávila, São Pedro, 9700-042, Angra do Heroísmo, Terceira, Açores, Portugal; LIBRe – Laboratory for Integrative Biodiversity Research, Finnish Museum of Natural History, University of Helsinki, P.O.Box 17 (Pohjoinen Rautatiekatu 13), 00014 Helsinki, Finland; CNRS - Université de Pau et des Pays de l’Adour - E2S UPPA, Institut Des Sciences Analytiques et de Physico Chimie pour L’environnement et les Materiaux UMR5254, 64000, Pau, France; Group of Climate, Meteorology and Global Change from the Institute of Research and Technologies for Agriculture and Environment (IITAA) from the University of the Azores. Faculty of Agriculture and Environment

**Keywords:** exotic species, network complexity, modularity, island introductions, native fauna

## Abstract

Island biota are in imminent threat from anthropogenic impacts. Of these impacts the negative effects of exotic species on the taxonomic and functional diversity of the local fauna are of particularly major concern. Aside from their impact on the diversity of native fauna, exotics may also have a detrimental effect on native interactions which, in turn, can destabilise ecological networks. Species co-occurrence networks are used to predict ecological interaction networks and utilised as tools to assess environmental impacts on community structure. Here, we investigate the topological differences of the arthropod co-occurrence networks among native forest fragments from seven Azorean islands and reveal the influence of the abiotic environment and exotic species on these networks. We found that co-occurrence networks were sensitive to environmental and community dissimilarities, showing a clear separation between islands and pinpointed differences between indigenous and exotic networks. Most exotics are little connected and exotic networks have a large proportion of unconnected species. The resulting decreased connectance and the increased modularity with the increase of the proportions of exotics in the networks suggests that most exotics have too low prevalence to show associations with other species, and only a few dominants drive co-occurrences. Moreover, the proportion of negative links, as indicators of competition, did not increase with the increase of exotics in the habitats, suggesting that exotics occupied empty niches when they colonised native forest remnants. However, when the theoretical networks consisting of only indigenous species were investigated both the number of negative associations and modularity increased with the increase of exotics, suggesting obscure competition and processes of network degradation. Since our study provides ample evidence for the usefulness of co-occurrence network analysis in studying island ecosystems, we recommend the use of this tool for ecosystem assessments, early warning systems and decision making in island biodiversity conservation.

**Significance statement:** Global anthropogenic biodiversity decline affects islands to a disproportionately greater extent than other ecosystems. One major cause of declining island biodiversity is the spread of exotic species which may overcompete and replace native biota. In this study, we show, by using arthropod species co-occurrence networks from the Azorean archipelago, that species association patterns reflect both abiotic and biotic impacts and that the increasing proportion of exotics in an ecosystem seemingly has little impact on association networks at large. However, when the effects on the association network of solely indigenous species were scrutinised, signs of network degradation were observed, suggesting an obscure, and most likely slow, negative impact of exotics on native arthropod assemblages. This disintegration of the co-occurrence networks can be the first sign of disappearing interaction links which, in turn, may jeopardise ecosystem function and can lead to regime shifts. In this work, we used a unique long-term dataset collected across the islands of the Azorean archipelago with standardised methodology. We built on the deep knowledge gathered over two decades on the ecology of species, as well as on the ongoing processes shaping the islands’ arthropod fauna, yet took a novel methodological approach and disentangled hidden ecological processes of great ecological and conservation concern.
