## Supplementary Material 2 for "The influence of biotic and abiotic drivers on arthropod co-occurrence network topology in native forest remnants in the Azores"

### Sheet: sm2
Species name	Order	Family	Native/Exotic	Degree	Relative degree	Vulnerability	Relative vulnerability	Normalised closeness centrality	Normalised betweenness centrality
Palliduphantes schmitzi	Araneae	Linyphiidae	Native	17	0.10625	11	103.529	0.00959175	0.00203633
Lasius grandis	Hymenoptera	Formicidae	Native	10	0.0625	11	96	0.00958256	0.000894545
Pardosa acorensis	Araneae	Lycosidae	Endemic	19	0.11875	10	84.2105	0.00959175	0.00353761
Megamelodes quadrimaculatus	Hemiptera	Delphacidae	Native	15	0.09375	10	106.667	0.00958945	0.000192004
Pinalitus oromii	Hemiptera	Miridae	Endemic	35	0.21875	6	27.4286	0.00960211	0.00698481
Savigniorrhipis acoreensis	Araneae	Linyphiidae	Endemic	36	0.225	6	26.6667	0.00960327	0.00790484
Ocypus olens	Coleoptera	Staphylinidae	Native	8	0.05	6	120	0.00958026	2.98266e-05
Argyresthia atlanticella adult	Lepidoptera	Yponomeutidae	Endemic	44	0.275	5	18.1818	0.00960788	0.0249005
Gibbaranea occidentalis	Araneae	Araneidae	Endemic	25	0.15625	4	25.6	0.00959635	0.00506444
Trioza laurisilvae	Hemiptera	Triozidae	Native	18	0.1125	4	35.5556	0.00959233	0.00053603
Lathys dentichelis	Araneae	Dictynidae	Native	31	0.19375	3	15.4839	0.00960038	0.00350643
Cyphopterum adcendens	Hemiptera	Flatidae	Native	21	0.13125	3	22.8571	0.00959463	0.00258923
Sancus acoreensis	Araneae	Tetragnathidae	Endemic	26	0.1625	3	18.4615	0.0095975	0.00115422
Macaroeris cata	Araneae	Salticidae	Native	29	0.18125	3	16.5517	0.00959808	0.0039918
Lithobius pilicornis	Lithobiomorpha	Lithobiidae	Native	28	0.175	3	17.1429	0.00959693	0.00901053
Rhopalosiphoninus latysiphon	Hemiptera	Aphididae	Exotic	5	0.03125	3	96	0.00958084	2.72194e-05
Anoscopus albifrons	Hemiptera	Cicadellidae	Native	4	0.025	3	120	0.00957854	0
Tenuiphantes miguelensis	Araneae	Linyphiidae	Native	21	0.13125	2	15.2381	0.00959233	0.00595744
Hemerobius azoricus	Neuroptera	Hemerobiidae	Endemic	20	0.125	2	16	0.00959405	0.00102537
Rugathodes acoreensis	Araneae	Theridiidae	Endemic	26	0.1625	2	12.3077	0.00959693	0.00208819
Kleidocerys ericae	Hemiptera	Lygaeidae	Native	4	0.025	1	40	0.00958199	3.87594e-05
Lasaeola oceanica	Araneae	Theridiidae	Endemic	14	0.0875	1	11.4286	0.00958888	0.000375598
Dysdera crocata	Araneae	Dysderidae	Exotic	2	0.0125	1	80	0.00956194	0
Cylindroiulus propinquus	Julida	Julidae	Exotic	9	0.05625	1	17.7778	0.00957912	0.00127803
Xanthorhoe inaequata	Lepidoptera	Geometridae	Endemic	11	0.06875	1	14.5455	0.00958773	9.68299e-05
Nycterosea obstipata juvenile	Lepidoptera	Geometridae	Native	3	0.01875	1	53.3333	0.00957797	0
Atheta dryochares	Coleoptera	Staphylinidae	Endemic	1	0.00625	1	160	0.00956423	0
Cinara juniperi	Hemiptera	Lachnidae	Native	29	0.18125	1	5.51724	0.00959923	0.00264009
Rhopobota naevana adult	Lepidoptera	Tortricidae	Exotic	3	0.01875	1	53.3333	0.00957854	3.82747e-05
Clubiona decora	Araneae	Clubionidae	Native	2	0.0125	1	80	0.00957912	0
Zetha vestita	Blattaria	Polyphagidae	Native	30	0.1875	1	5.33333	0.00959866	0.0160638
Gen. sp.1	Lepidoptera	Tortricidae	Exotic	15	0.09375	0	0	0.00958888	0.000108823
Mythimna unipuncta adult	Lepidoptera	Noctuidae	Native	0	0	0	0	0.00621118	0
Mythimna unipuncta juvenile	Lepidoptera	Noctuidae	Native	0	0	0	0	0.00621118	0
Pseudophloeophagus tenax	Coleoptera	Curculionidae	Native	4	0.025	0	0	0.00958199	4.5667e-05
Chthonius tetrachelatus	Pseudoscorpiones	Chthoniidae	Exotic	0	0	0	0	0.00621118	0
Scoparia coecimaculalis	Lepidoptera	Crambidae	Endemic	3	0.01875	0	0	0.00957339	0
Scolopostethus decoratus	Hemiptera	Lygaeidae	Native	0	0	0	0	0.00621118	0
Gen. sp.2	Hemiptera	Coccidae	Exotic	0	0	0	0	0.00621118	0
Ectopsocus briggsi	Psocoptera	Ectopsocidae	Exotic	17	0.10625	0	0	0.0095906	0.000905838
Tarphius furtadoi	Coleoptera	Zopheridae	Endemic	0	0	0	0	0.00621118	0
Clubiona terrestris	Araneae	Clubionidae	Exotic	0	0	0	0	0.00621118	0
Steatoda grossa	Araneae	Theridiidae	Exotic	0	0	0	0	0.00621118	0
Hoplothrips corticis	Thysanoptera	Phlaeothripidae	Native	0	0	0	0	0.00621118	0
Metellina merianae	Araneae	Tetragnathidae	Exotic	0	0	0	0	0.00621118	0
Ero furcata	Araneae	Mimetidae	Exotic	4	0.025	0	0	0.00957797	0
Calacalles subcarinatus	Coleoptera	Curculionidae	Endemic	0	0	0	0	0.00621118	0
Tachyporus chrysomelinus	Coleoptera	Staphylinidae	Exotic	0	0	0	0	0.00621118	0
Trigoniophthalmus borgesi	Microcoryphia	Machilidae	Endemic	0	0	0	0	0.00621118	0
Gen. sp.4	Hemiptera	Coccidae	Exotic	0	0	0	0	0.00621118	0
Muellerianella sp.1	Hemiptera	Delphacidae	Native	0	0	0	0	0.00621118	0
Acalypta parvula	Hemiptera	Tingidae	Native	0	0	0	0	0.00621118	0
Atheta fungi	Coleoptera	Staphylinidae	Exotic	0	0	0	0	0.00621118	0
Cerobasis cf sp.1	Psocoptera	Trogiidae	Endemic	0	0	0	0	0.00621118	0
Ascotis fortunata adult	Lepidoptera	Geometridae	Endemic	0	0	0	0	0.00621118	0
Ascotis fortunata juvenile	Lepidoptera	Geometridae	Endemic	21	0.13125	0	0	0.00959463	0.00257097
Elipsocus azoricus	Psocoptera	Elipsocidae	Endemic	3	0.01875	0	0	0.0095774	0
Argyresthia atlanticella juvenile	Lepidoptera	Yponomeutidae	Endemic	22	0.1375	0	0	0.00959463	0.00217166
Valenzuela flavidus	Psocoptera	Caeciliusidae	Native	8	0.05	0	0	0.00958199	1.48644e-05
Scoparia semiamplalis	Lepidoptera	Crambidae	Endemic	0	0	0	0	0.00621118	0
Atlantopsocus adustus	Psocoptera	Psocidae	Native	0	0	0	0	0.00621118	0
Gen. sp.2	Psocoptera	?	Unknown	0	0	0	0	0.00621118	0
Tenuiphantes tenuis	Araneae	Linyphiidae	Exotic	2	0.0125	0	0	0.00956995	0
Brachydesmus superus	Polydesmida	Polydesmidae	Exotic	0	0	0	0	0.00621118	0
Ectopsocus strauchi	Psocoptera	Ectopsocidae	Native	0	0	0	0	0.00621118	0
Agyneta decora	Araneae	Linyphiidae	Exotic	0	0	0	0	0.00621118	0
Oedothorax fuscus	Araneae	Linyphiidae	Exotic	0	0	0	0	0.00621118	0
Erigone autumnalis	Araneae	Linyphiidae	Exotic	0	0	0	0	0.00621118	0
Theridion musivivum	Araneae	Theridiidae	Native	0	0	0	0	0.00621118	0
Cryptops hortensis	Scolopendromorpha	Cryptopidae	Native	0	0	0	0	0.00621118	0
Alestrus dolosus	Coleoptera	Elateridae	Endemic	0	0	0	0	0.00621118	0
Erigone dentipalpis	Araneae	Linyphiidae	Exotic	0	0	0	0	0.00621118	0
Saldula palustris	Hemiptera	Saldidae	Native	0	0	0	0	0.00621118	0
Xysticus nubilus	Araneae	Thomisidae	Exotic	0	0	0	0	0.00621118	0
Tarphius tornvalli	Coleoptera	Zopheridae	Endemic	0	0	0	0	0.00621118	0
Cixius insularis	Hemiptera	Cixiidae	Endemic	0	0	0	0	0.00621118	0
Catops coracinus	Coleoptera	Leiodidae	Native	0	0	0	0	0.00621118	0
Anotylus nitidifrons	Coleoptera	Staphylinidae	Exotic	0	0	0	0	0.00621118	0
Heliothrips haemorrhoidalis	Thysanoptera	Thripidae	Exotic	0	0	0	0	0.00621118	0
Dilta saxicola	Microcoryphia	Machilidae	Native	4	0.025	0	0	0.00958141	0
Cephennium distinctum	Coleoptera	Scydmaenidae	Native	0	0	0	0	0.00621118	0
Dryops algiricus	Coleoptera	Dryopidae	Native	0	0	0	0	0.00621118	0
Aeolus melliculus	Coleoptera	Elateridae	Exotic	0	0	0	0	0.00621118	0
Cixius azopifajo	Hemiptera	Cixiidae	Endemic	0	0	0	0	0.00621118	0
Neobisium maroccanum	Pseudoscorpiones	Neobisiidae	Exotic	0	0	0	0	0.00621118	0
Pseudanchomenus aptinoides	Coleoptera	Carabidae	Endemic	0	0	0	0	0.00621118	0
Xysticus cor	Araneae	Thomisidae	Native	26	0.1625	0	0	0.0095975	0.00185492
Pterostichus aterrimus	Coleoptera	Carabidae	Native	0	0	0	0	0.00621118	0
Gen. sp.5	Hemiptera	Coccidae	Exotic	0	0	0	0	0.00621118	0
Tarphius floresensis	Coleoptera	Zopheridae	Endemic	0	0	0	0	0.00621118	0
Stelidota geminata	Coleoptera	Nitidulidae	Exotic	0	0	0	0	0.00621118	0
Choneiulus palmatus	Julida	Blaniulidae	Exotic	0	0	0	0	0.00621118	0
Otiorhynchus rugosostriatus	Coleoptera	Curculionidae	Exotic	0	0	0	0	0.00621118	0
Phlogophora interrupta juvenile	Lepidoptera	Noctuidae	Endemic	0	0	0	0	0.00621118	0
Acorigone acoreensis	Araneae	Linyphiidae	Endemic	17	0.10625	0	0	0.00959003	0.000477206
Agyneta depigmentata	Araneae	Linyphiidae	Endemic	0	0	0	0	0.00621118	0
Cixius azofloresi	Hemiptera	Cixiidae	Endemic	0	0	0	0	0.00621118	0
Pterostichus vernalis	Coleoptera	Carabidae	Exotic	0	0	0	0	0.00621118	0
Rhopalosiphum rufiabdominalis	Hemiptera	Aphididae	Exotic	0	0	0	0	0.00621118	0
Homalenotus coriaceus	Opiliones	Phalangiidae	Native	0	0	0	0	0.00621118	0
Meioneta fuscipalpa	Araneae	Linyphiidae	Exotic	0	0	0	0	0.00621118	0
Rhopalosiphum oxyacanthae	Hemiptera	Aphididae	Exotic	0	0	0	0	0.00621118	0
Erigone atra	Araneae	Linyphiidae	Exotic	0	0	0	0	0.00621118	0
Quedius simplicifrons	Coleoptera	Staphylinidae	Native	0	0	0	0	0.00621118	0
Euborellia annulipes	Dermaptera	Anisolabididae	Exotic	0	0	0	0	0.00621118	0
Aptinothrips rufus	Thysanoptera	Thripidae	Exotic	0	0	0	0	0.00621118	0
Polydesmus coriaceus	Polydesmida	Polydesmidae	Exotic	3	0.01875	0	0	0.00957281	8.51476e-05
Elipsocus brincki	Psocoptera	Elipsocidae	Endemic	16	0.1	0	0	0.00959118	0.000156711
Gen. sp.3 juvenile	Lepidoptera	Tortricidae	Exotic	0	0	0	0	0.00621118	0
Chthonius ischnocheles	Pseudoscorpiones	Chthoniidae	Exotic	1	0.00625	0	0	0.00956652	0
Pisaura acoreensis	Araneae	Pisauridae	Endemic	5	0.03125	0	0	0.00958141	0
Cerobasis sp.3	Psocoptera	Trogiidae	Endemic	0	0	0	0	0.00621118	0
Porrhomma borgesi	Araneae	Linyphiidae	Endemic	0	0	0	0	0.00621118	0
Ocypus aethiops	Coleoptera	Staphylinidae	Native	0	0	0	0	0.00621118	0
Gen. sp.6 juvenile	Lepidoptera	Tortricidae	Exotic	0	0	0	0	0.00621118	0
Gen. sp.7 juvenile	Lepidoptera	Tortricidae	Exotic	0	0	0	0	0.00621118	0
Walckenaeria grandis	Araneae	Linyphiidae	Endemic	0	0	0	0	0.00621118	0
Cheiracanthium floresense	Araneae	Clubionidae	Endemic	0	0	0	0	0.00621118	0
Limnephilus atlanticus	Trichoptera	Limnephilidae	Endemic	0	0	0	0	0.00621118	0
Rhopobota naevana juvenile	Lepidoptera	Tortricidae	Exotic	3	0.01875	0	0	0.00957224	7.93723e-06
Minicia floresensis	Araneae	Linyphiidae	Endemic	2	0.0125	0	0	0.00956938	0
Anisodactylus binotatus	Coleoptera	Carabidae	Exotic	0	0	0	0	0.00621118	0
Monalocoris filicis	Hemiptera	Miridae	Native	0	0	0	0	0.00621118	0
Trichopsocus clarus	Psocoptera	Trichopsocidae	Native	7	0.04375	0	0	0.00958084	0
Blaniulus guttulatus	Julida	Blaniulidae	Exotic	0	0	0	0	0.00621118	0
Gen. sp.2	Hemiptera	Margarodidae	Unknown	0	0	0	0	0.00621118	0
Cryptachaea blattea	Araneae	Theridiidae	Exotic	0	0	0	0	0.00621118	0
Nysius atlantidum	Hemiptera	Lygaeidae	Endemic	0	0	0	0	0.00621118	0
Canariphantes acoreensis	Araneae	Linyphiidae	Endemic	5	0.03125	0	0	0.0095774	6.90359e-06
Paranchus albipes	Coleoptera	Carabidae	Exotic	0	0	0	0	0.00621118	0
Gen. sp.10 juvenile	Lepidoptera	Tortricidae	Exotic	0	0	0	0	0.00621118	0
Brachysteles parvicornis	Hemiptera	Anthocoridae	Native	0	0	0	0	0.00621118	0
Neon acoreensis	Araneae	Salticidae	Endemic	0	0	0	0	0.00621118	0
Proteroiulus fuscus	Julida	Blaniulidae	Exotic	0	0	0	0	0.00621118	0
Toxoptera aurantii	Hemiptera	Aphididae	Exotic	0	0	0	0	0.00621118	0
Heterotoma planicornis	Hemiptera	Miridae	Native	0	0	0	0	0.00621118	0
Emblyna acoreensis	Araneae	Dictynidae	Endemic	0	0	0	0	0.00621118	0
Strophingia harteni	Hemiptera	Psyllidae	Endemic	1	0.00625	0	0	0.00957568	0
Forficula auricularia	Dermaptera	Forficulidae	Exotic	0	0	0	0	0.00621118	0
Atheta aeneicollis	Coleoptera	Staphylinidae	Exotic	0	0	0	0	0.00621118	0
Cixius azopifajo	Hemiptera	Cixiidae	Endemic	0	0	0	0	0.00621118	0
Leiobunum blackwalli	Opiliones	Phalangiidae	Native	9	0.05625	0	0	0.009586	0.000164942
Epuraea biguttata	Coleoptera	Nitidulidae	Exotic	0	0	0	0	0.00621118	0
Nigma puella	Araneae	Dictynidae	Exotic	0	0	0	0	0.00621118	0
Brachyiulus pusillus	Julida	Julidae	Exotic	0	0	0	0	0.00621118	0
Valenzuela burmeisteri	Psocoptera	Caeciliusidae	Native	0	0	0	0	0.00621118	0
Gen. sp.11 juvenile	Lepidoptera	?	Endemic	0	0	0	0	0.00621118	0
Sepedophilus lusitanicus	Coleoptera	Staphylinidae	Native	0	0	0	0	0.00621118	0
Microlinyphia johnsoni	Araneae	Linyphiidae	Native	0	0	0	0	0.00621118	0
Cixius azoterceirae	Hemiptera	Cixiidae	Endemic	0	0	0	0	0.00621118	0
Oxidus gracilis	Polydesmida	Paradoxosomatidae	Exotic	0	0	0	0	0.00621118	0
Pseudechinosoma nodosum	Coleoptera	Curculionidae	Endemic	0	0	0	0	0.00621118	0
Anaspis proteus	Coleoptera	Scraptiidae	Native	0	0	0	0	0.00621118	0
Quedius curtipennis	Coleoptera	Staphylinidae	Native	0	0	0	0	0.00621118	0
Aphrodes hamiltoni	Hemiptera	Cicadellidae	Endemic	27	0.16875	0	0	0.00959635	0.00417918
Proteinus atomarius	Coleoptera	Staphylinidae	Native	0	0	0	0	0.00621118	0
Ommatoiulus moreletii	Julida	Julidae	Exotic	19	0.11875	0	0	0.0095929	0.00257709
Cyclophora azorensis adult	Lepidoptera	Geometridae	Endemic	0	0	0	0	0.00621118	0
Cyclophora azorensis juvenile	Lepidoptera	Geometridae	Endemic	1	0.00625	0	0	0.00956652	0
Cheiracanthium erraticum	Araneae	Cheiracanthiidae	Exotic	5	0.03125	0	0	0.00957912	4.91352e-06
Cheiracanthium jorgeense	Araneae	Clubionidae	Endemic	0	0	0	0	0.00621118	0
